# CENsible: Interpretable Insights into Small-Molecule Binding with Context Explanation Networks

**DOI:** 10.1101/2023.10.18.562959

**Authors:** Roshni Bhatt, David Ryan Koes, Jacob D. Durrant

**Affiliations:** Department of Computational and Systems Biology, University of Pittsburgh, Pittsburgh, PA 15260; Department of Biological Sciences, University of Pittsburgh, Pittsburgh, PA 15260

**Author notes:** Correspondence: Jacob Durrant, Department of Biological Sciences, University of Pittsburgh, Pittsburgh, PA 15260.

## Abstract

We present a novel and interpretable approach for predicting small-molecule binding affinities using context explanation networks (CENs). Given the specific structure of a protein/ligand complex, our CENsible scoring function uses a deep convolutional neural network to predict the contributions of pre-calculated terms to the overall binding affinity. We show that CENsible can effectively distinguish active vs. inactive compounds for many systems. Its primary benefit over related machine-learning scoring functions, however, is that it retains interpretability, allowing researchers to identify the contribution of each pre-calculated term to the final affinity prediction, with implications for subsequent lead optimization.
