## Supplementary material for "CENsible: Interpretable Insights into Small-Molecule Binding with Context Explanation Networks": Precalculated_terms.xlsx

### Sheet: Sheet1
Precalculated Term Name	Term Included in Production Model?
acceptor_acceptor_quadratic(o=0,_c=8)	Y
ad4_solvation(d-sigma=3.6,_s/q=0.01097,_c=8)	Y
atom_type_gaussian(t1=AliphaticCarbonXSHydrophobe,t2=AliphaticCarbonXSHydrophobe,o=0,_w=1,_c=8)	Y
atom_type_gaussian(t1=AliphaticCarbonXSHydrophobe,t2=AliphaticCarbonXSNonHydrophobe,o=0,_w=1,_c=8)	Y
atom_type_gaussian(t1=AliphaticCarbonXSHydrophobe,t2=AromaticCarbonXSHydrophobe,o=0,_w=1,_c=8)	Y
atom_type_gaussian(t1=AliphaticCarbonXSHydrophobe,t2=AromaticCarbonXSNonHydrophobe,o=0,_w=1,_c=8)	Y
atom_type_gaussian(t1=AliphaticCarbonXSHydrophobe,t2=Bromine,o=0,_w=1,_c=8)	Y
atom_type_gaussian(t1=AliphaticCarbonXSHydrophobe,t2=Chlorine,o=0,_w=1,_c=8)	Y
atom_type_gaussian(t1=AliphaticCarbonXSHydrophobe,t2=Fluorine,o=0,_w=1,_c=8)	Y
atom_type_gaussian(t1=AliphaticCarbonXSHydrophobe,t2=GenericMetal,o=0,_w=1,_c=8)	Y
atom_type_gaussian(t1=AliphaticCarbonXSHydrophobe,t2=Magnesium,o=0,_w=1,_c=8)	Y
atom_type_gaussian(t1=AliphaticCarbonXSHydrophobe,t2=Manganese,o=0,_w=1,_c=8)	Y
atom_type_gaussian(t1=AliphaticCarbonXSHydrophobe,t2=Nitrogen,o=0,_w=1,_c=8)	Y
atom_type_gaussian(t1=AliphaticCarbonXSHydrophobe,t2=NitrogenXSAcceptor,o=0,_w=1,_c=8)	Y
atom_type_gaussian(t1=AliphaticCarbonXSHydrophobe,t2=NitrogenXSDonor,o=0,_w=1,_c=8)	Y
atom_type_gaussian(t1=AliphaticCarbonXSHydrophobe,t2=NitrogenXSDonorAcceptor,o=0,_w=1,_c=8)	Y
atom_type_gaussian(t1=AliphaticCarbonXSHydrophobe,t2=OxygenXSAcceptor,o=0,_w=1,_c=8)	Y
atom_type_gaussian(t1=AliphaticCarbonXSHydrophobe,t2=OxygenXSDonorAcceptor,o=0,_w=1,_c=8)	Y
atom_type_gaussian(t1=AliphaticCarbonXSHydrophobe,t2=Phosphorus,o=0,_w=1,_c=8)	Y
atom_type_gaussian(t1=AliphaticCarbonXSHydrophobe,t2=Sulfur,o=0,_w=1,_c=8)	Y
atom_type_gaussian(t1=AliphaticCarbonXSHydrophobe,t2=Zinc,o=0,_w=1,_c=8)	Y
atom_type_gaussian(t1=AliphaticCarbonXSNonHydrophobe,t2=AliphaticCarbonXSNonHydrophobe,o=0,_w=1,_c=8)	Y
atom_type_gaussian(t1=AliphaticCarbonXSNonHydrophobe,t2=AromaticCarbonXSHydrophobe,o=0,_w=1,_c=8)	Y
atom_type_gaussian(t1=AliphaticCarbonXSNonHydrophobe,t2=AromaticCarbonXSNonHydrophobe,o=0,_w=1,_c=8)	Y
atom_type_gaussian(t1=AliphaticCarbonXSNonHydrophobe,t2=Bromine,o=0,_w=1,_c=8)	Y
atom_type_gaussian(t1=AliphaticCarbonXSNonHydrophobe,t2=Calcium,o=0,_w=1,_c=8)	Y
atom_type_gaussian(t1=AliphaticCarbonXSNonHydrophobe,t2=Chlorine,o=0,_w=1,_c=8)	Y
atom_type_gaussian(t1=AliphaticCarbonXSNonHydrophobe,t2=Fluorine,o=0,_w=1,_c=8)	Y
atom_type_gaussian(t1=AliphaticCarbonXSNonHydrophobe,t2=GenericMetal,o=0,_w=1,_c=8)	Y
atom_type_gaussian(t1=AliphaticCarbonXSNonHydrophobe,t2=Magnesium,o=0,_w=1,_c=8)	Y
atom_type_gaussian(t1=AliphaticCarbonXSNonHydrophobe,t2=Manganese,o=0,_w=1,_c=8)	Y
atom_type_gaussian(t1=AliphaticCarbonXSNonHydrophobe,t2=Nitrogen,o=0,_w=1,_c=8)	Y
atom_type_gaussian(t1=AliphaticCarbonXSNonHydrophobe,t2=NitrogenXSAcceptor,o=0,_w=1,_c=8)	Y
atom_type_gaussian(t1=AliphaticCarbonXSNonHydrophobe,t2=NitrogenXSDonor,o=0,_w=1,_c=8)	Y
atom_type_gaussian(t1=AliphaticCarbonXSNonHydrophobe,t2=NitrogenXSDonorAcceptor,o=0,_w=1,_c=8)	Y
atom_type_gaussian(t1=AliphaticCarbonXSNonHydrophobe,t2=OxygenXSAcceptor,o=0,_w=1,_c=8)	Y
atom_type_gaussian(t1=AliphaticCarbonXSNonHydrophobe,t2=OxygenXSDonorAcceptor,o=0,_w=1,_c=8)	Y
atom_type_gaussian(t1=AliphaticCarbonXSNonHydrophobe,t2=Phosphorus,o=0,_w=1,_c=8)	Y
atom_type_gaussian(t1=AliphaticCarbonXSNonHydrophobe,t2=Sulfur,o=0,_w=1,_c=8)	Y
atom_type_gaussian(t1=AliphaticCarbonXSNonHydrophobe,t2=Zinc,o=0,_w=1,_c=8)	Y
atom_type_gaussian(t1=AromaticCarbonXSHydrophobe,t2=AromaticCarbonXSHydrophobe,o=0,_w=1,_c=8)	Y
atom_type_gaussian(t1=AromaticCarbonXSHydrophobe,t2=AromaticCarbonXSNonHydrophobe,o=0,_w=1,_c=8)	Y
atom_type_gaussian(t1=AromaticCarbonXSHydrophobe,t2=Bromine,o=0,_w=1,_c=8)	Y
atom_type_gaussian(t1=AromaticCarbonXSHydrophobe,t2=Chlorine,o=0,_w=1,_c=8)	Y
atom_type_gaussian(t1=AromaticCarbonXSHydrophobe,t2=Fluorine,o=0,_w=1,_c=8)	Y
atom_type_gaussian(t1=AromaticCarbonXSHydrophobe,t2=Nitrogen,o=0,_w=1,_c=8)	Y
atom_type_gaussian(t1=AromaticCarbonXSHydrophobe,t2=NitrogenXSAcceptor,o=0,_w=1,_c=8)	Y
atom_type_gaussian(t1=AromaticCarbonXSHydrophobe,t2=NitrogenXSDonor,o=0,_w=1,_c=8)	Y
atom_type_gaussian(t1=AromaticCarbonXSHydrophobe,t2=NitrogenXSDonorAcceptor,o=0,_w=1,_c=8)	Y
atom_type_gaussian(t1=AromaticCarbonXSHydrophobe,t2=OxygenXSAcceptor,o=0,_w=1,_c=8)	Y
atom_type_gaussian(t1=AromaticCarbonXSHydrophobe,t2=OxygenXSDonorAcceptor,o=0,_w=1,_c=8)	Y
atom_type_gaussian(t1=AromaticCarbonXSHydrophobe,t2=Phosphorus,o=0,_w=1,_c=8)	Y
atom_type_gaussian(t1=AromaticCarbonXSHydrophobe,t2=Sulfur,o=0,_w=1,_c=8)	Y
atom_type_gaussian(t1=AromaticCarbonXSNonHydrophobe,t2=AromaticCarbonXSNonHydrophobe,o=0,_w=1,_c=8)	Y
atom_type_gaussian(t1=AromaticCarbonXSNonHydrophobe,t2=Bromine,o=0,_w=1,_c=8)	Y
atom_type_gaussian(t1=AromaticCarbonXSNonHydrophobe,t2=Chlorine,o=0,_w=1,_c=8)	Y
atom_type_gaussian(t1=AromaticCarbonXSNonHydrophobe,t2=Fluorine,o=0,_w=1,_c=8)	Y
atom_type_gaussian(t1=AromaticCarbonXSNonHydrophobe,t2=Nitrogen,o=0,_w=1,_c=8)	Y
atom_type_gaussian(t1=AromaticCarbonXSNonHydrophobe,t2=NitrogenXSAcceptor,o=0,_w=1,_c=8)	Y
atom_type_gaussian(t1=AromaticCarbonXSNonHydrophobe,t2=NitrogenXSDonor,o=0,_w=1,_c=8)	Y
atom_type_gaussian(t1=AromaticCarbonXSNonHydrophobe,t2=NitrogenXSDonorAcceptor,o=0,_w=1,_c=8)	Y
atom_type_gaussian(t1=AromaticCarbonXSNonHydrophobe,t2=OxygenXSAcceptor,o=0,_w=1,_c=8)	Y
atom_type_gaussian(t1=AromaticCarbonXSNonHydrophobe,t2=OxygenXSDonorAcceptor,o=0,_w=1,_c=8)	Y
atom_type_gaussian(t1=AromaticCarbonXSNonHydrophobe,t2=Phosphorus,o=0,_w=1,_c=8)	Y
atom_type_gaussian(t1=AromaticCarbonXSNonHydrophobe,t2=Sulfur,o=0,_w=1,_c=8)	Y
atom_type_gaussian(t1=Nitrogen,t2=Chlorine,o=0,_w=1,_c=8)	Y
atom_type_gaussian(t1=Nitrogen,t2=Fluorine,o=0,_w=1,_c=8)	Y
atom_type_gaussian(t1=Nitrogen,t2=Nitrogen,o=0,_w=1,_c=8)	Y
atom_type_gaussian(t1=Nitrogen,t2=NitrogenXSAcceptor,o=0,_w=1,_c=8)	Y
atom_type_gaussian(t1=Nitrogen,t2=NitrogenXSDonor,o=0,_w=1,_c=8)	Y
atom_type_gaussian(t1=Nitrogen,t2=NitrogenXSDonorAcceptor,o=0,_w=1,_c=8)	Y
atom_type_gaussian(t1=Nitrogen,t2=OxygenXSAcceptor,o=0,_w=1,_c=8)	Y
atom_type_gaussian(t1=Nitrogen,t2=OxygenXSDonorAcceptor,o=0,_w=1,_c=8)	Y
atom_type_gaussian(t1=Nitrogen,t2=Phosphorus,o=0,_w=1,_c=8)	Y
atom_type_gaussian(t1=Nitrogen,t2=Sulfur,o=0,_w=1,_c=8)	Y
atom_type_gaussian(t1=Nitrogen,t2=Zinc,o=0,_w=1,_c=8)	Y
atom_type_gaussian(t1=NitrogenXSAcceptor,t2=Chlorine,o=0,_w=1,_c=8)	Y
atom_type_gaussian(t1=NitrogenXSAcceptor,t2=Fluorine,o=0,_w=1,_c=8)	Y
atom_type_gaussian(t1=NitrogenXSAcceptor,t2=NitrogenXSAcceptor,o=0,_w=1,_c=8)	Y
atom_type_gaussian(t1=NitrogenXSAcceptor,t2=OxygenXSAcceptor,o=0,_w=1,_c=8)	Y
atom_type_gaussian(t1=NitrogenXSAcceptor,t2=OxygenXSDonorAcceptor,o=0,_w=1,_c=8)	Y
atom_type_gaussian(t1=NitrogenXSAcceptor,t2=Phosphorus,o=0,_w=1,_c=8)	Y
atom_type_gaussian(t1=NitrogenXSAcceptor,t2=Sulfur,o=0,_w=1,_c=8)	Y
atom_type_gaussian(t1=NitrogenXSAcceptor,t2=Zinc,o=0,_w=1,_c=8)	Y
atom_type_gaussian(t1=NitrogenXSDonor,t2=Bromine,o=0,_w=1,_c=8)	Y
atom_type_gaussian(t1=NitrogenXSDonor,t2=Chlorine,o=0,_w=1,_c=8)	Y
atom_type_gaussian(t1=NitrogenXSDonor,t2=Fluorine,o=0,_w=1,_c=8)	Y
atom_type_gaussian(t1=NitrogenXSDonor,t2=NitrogenXSAcceptor,o=0,_w=1,_c=8)	Y
atom_type_gaussian(t1=NitrogenXSDonor,t2=NitrogenXSDonor,o=0,_w=1,_c=8)	Y
atom_type_gaussian(t1=NitrogenXSDonor,t2=NitrogenXSDonorAcceptor,o=0,_w=1,_c=8)	Y
atom_type_gaussian(t1=NitrogenXSDonor,t2=OxygenXSAcceptor,o=0,_w=1,_c=8)	Y
atom_type_gaussian(t1=NitrogenXSDonor,t2=OxygenXSDonorAcceptor,o=0,_w=1,_c=8)	Y
atom_type_gaussian(t1=NitrogenXSDonor,t2=Phosphorus,o=0,_w=1,_c=8)	Y
atom_type_gaussian(t1=NitrogenXSDonor,t2=Sulfur,o=0,_w=1,_c=8)	Y
atom_type_gaussian(t1=NitrogenXSDonor,t2=Zinc,o=0,_w=1,_c=8)	Y
atom_type_gaussian(t1=NitrogenXSDonorAcceptor,t2=NitrogenXSAcceptor,o=0,_w=1,_c=8)	Y
atom_type_gaussian(t1=NitrogenXSDonorAcceptor,t2=OxygenXSAcceptor,o=0,_w=1,_c=8)	Y
atom_type_gaussian(t1=NitrogenXSDonorAcceptor,t2=OxygenXSDonorAcceptor,o=0,_w=1,_c=8)	Y
atom_type_gaussian(t1=NitrogenXSDonorAcceptor,t2=Sulfur,o=0,_w=1,_c=8)	Y
atom_type_gaussian(t1=NitrogenXSDonorAcceptor,t2=Zinc,o=0,_w=1,_c=8)	Y
atom_type_gaussian(t1=OxygenXSAcceptor,t2=Bromine,o=0,_w=1,_c=8)	Y
atom_type_gaussian(t1=OxygenXSAcceptor,t2=Chlorine,o=0,_w=1,_c=8)	Y
atom_type_gaussian(t1=OxygenXSAcceptor,t2=Fluorine,o=0,_w=1,_c=8)	Y
atom_type_gaussian(t1=OxygenXSAcceptor,t2=Magnesium,o=0,_w=1,_c=8)	Y
atom_type_gaussian(t1=OxygenXSAcceptor,t2=Manganese,o=0,_w=1,_c=8)	Y
atom_type_gaussian(t1=OxygenXSAcceptor,t2=OxygenXSAcceptor,o=0,_w=1,_c=8)	Y
atom_type_gaussian(t1=OxygenXSAcceptor,t2=Phosphorus,o=0,_w=1,_c=8)	Y
atom_type_gaussian(t1=OxygenXSAcceptor,t2=Sulfur,o=0,_w=1,_c=8)	Y
atom_type_gaussian(t1=OxygenXSAcceptor,t2=Zinc,o=0,_w=1,_c=8)	Y
atom_type_gaussian(t1=OxygenXSDonorAcceptor,t2=Bromine,o=0,_w=1,_c=8)	Y
atom_type_gaussian(t1=OxygenXSDonorAcceptor,t2=Chlorine,o=0,_w=1,_c=8)	Y
atom_type_gaussian(t1=OxygenXSDonorAcceptor,t2=Fluorine,o=0,_w=1,_c=8)	Y
atom_type_gaussian(t1=OxygenXSDonorAcceptor,t2=Magnesium,o=0,_w=1,_c=8)	Y
atom_type_gaussian(t1=OxygenXSDonorAcceptor,t2=OxygenXSAcceptor,o=0,_w=1,_c=8)	Y
atom_type_gaussian(t1=OxygenXSDonorAcceptor,t2=OxygenXSDonorAcceptor,o=0,_w=1,_c=8)	Y
atom_type_gaussian(t1=OxygenXSDonorAcceptor,t2=Phosphorus,o=0,_w=1,_c=8)	Y
atom_type_gaussian(t1=OxygenXSDonorAcceptor,t2=Sulfur,o=0,_w=1,_c=8)	Y
atom_type_gaussian(t1=OxygenXSDonorAcceptor,t2=Zinc,o=0,_w=1,_c=8)	Y
atom_type_gaussian(t1=Phosphorus,t2=Magnesium,o=0,_w=1,_c=8)	Y
atom_type_gaussian(t1=Sulfur,t2=Bromine,o=0,_w=1,_c=8)	Y
atom_type_gaussian(t1=Sulfur,t2=Chlorine,o=0,_w=1,_c=8)	Y
atom_type_gaussian(t1=Sulfur,t2=Fluorine,o=0,_w=1,_c=8)	Y
atom_type_gaussian(t1=Sulfur,t2=Phosphorus,o=0,_w=1,_c=8)	Y
atom_type_gaussian(t1=Sulfur,t2=Sulfur,o=0,_w=1,_c=8)	Y
atom_type_gaussian(t1=Sulfur,t2=Zinc,o=0,_w=1,_c=8)	Y
donor_donor_quadratic(o=0,_c=8)	Y
electrostatic(i=1,_^=100,_c=8)	Y
electrostatic(i=2,_^=100,_c=8)	Y
gauss(o=0,_w=0.5,_c=8)	Y
gauss(o=3,_w=2,_c=8)	Y
hydrophobic(g=0.5,_b=1.5,_c=8)	Y
ligand_length	Y
non_dir_anti_h_bond_quadratic(o=0.4,_c=8)	Y
non_dir_h_bond_lj(o=-0.7,_^=100,_c=8)	Y
non_dir_h_bond(g=-0.7,_b=0,_c=8)	Y
non_hydrophobic(g=0.5,_b=1.5,_c=8)	Y
num_heavy_atoms	Y
num_hydrophobic_atoms	Y
num_tors_add	Y
num_tors_sqr	Y
num_tors_sqrt	Y
repulsion(o=0,_c=8)	Y
vdw(i=4,_j=8,_s=0,_^=100,_c=8)	Y
vdw(i=6,_j=12,_s=1,_^=100,_c=8)	Y
atom_type_gaussian(t1=AliphaticCarbonXSHydrophobe,t2=Calcium,o=0,_w=1,_c=8)	N
atom_type_gaussian(t1=AliphaticCarbonXSHydrophobe,t2=Iodine,o=0,_w=1,_c=8)	N
atom_type_gaussian(t1=AliphaticCarbonXSHydrophobe,t2=Iron,o=0,_w=1,_c=8)	N
atom_type_gaussian(t1=AliphaticCarbonXSHydrophobe,t2=Oxygen,o=0,_w=1,_c=8)	N
atom_type_gaussian(t1=AliphaticCarbonXSHydrophobe,t2=OxygenXSDonor,o=0,_w=1,_c=8)	N
atom_type_gaussian(t1=AliphaticCarbonXSHydrophobe,t2=SulfurAcceptor,o=0,_w=1,_c=8)	N
atom_type_gaussian(t1=AliphaticCarbonXSNonHydrophobe,t2=Iodine,o=0,_w=1,_c=8)	N
atom_type_gaussian(t1=AliphaticCarbonXSNonHydrophobe,t2=Iron,o=0,_w=1,_c=8)	N
atom_type_gaussian(t1=AliphaticCarbonXSNonHydrophobe,t2=Oxygen,o=0,_w=1,_c=8)	N
atom_type_gaussian(t1=AliphaticCarbonXSNonHydrophobe,t2=OxygenXSDonor,o=0,_w=1,_c=8)	N
atom_type_gaussian(t1=AliphaticCarbonXSNonHydrophobe,t2=SulfurAcceptor,o=0,_w=1,_c=8)	N
atom_type_gaussian(t1=AromaticCarbonXSHydrophobe,t2=Calcium,o=0,_w=1,_c=8)	N
atom_type_gaussian(t1=AromaticCarbonXSHydrophobe,t2=GenericMetal,o=0,_w=1,_c=8)	N
atom_type_gaussian(t1=AromaticCarbonXSHydrophobe,t2=Iodine,o=0,_w=1,_c=8)	N
atom_type_gaussian(t1=AromaticCarbonXSHydrophobe,t2=Iron,o=0,_w=1,_c=8)	N
atom_type_gaussian(t1=AromaticCarbonXSHydrophobe,t2=Magnesium,o=0,_w=1,_c=8)	N
atom_type_gaussian(t1=AromaticCarbonXSHydrophobe,t2=Manganese,o=0,_w=1,_c=8)	N
atom_type_gaussian(t1=AromaticCarbonXSHydrophobe,t2=Oxygen,o=0,_w=1,_c=8)	N
atom_type_gaussian(t1=AromaticCarbonXSHydrophobe,t2=OxygenXSDonor,o=0,_w=1,_c=8)	N
atom_type_gaussian(t1=AromaticCarbonXSHydrophobe,t2=SulfurAcceptor,o=0,_w=1,_c=8)	N
atom_type_gaussian(t1=AromaticCarbonXSHydrophobe,t2=Zinc,o=0,_w=1,_c=8)	N
atom_type_gaussian(t1=AromaticCarbonXSNonHydrophobe,t2=Calcium,o=0,_w=1,_c=8)	N
atom_type_gaussian(t1=AromaticCarbonXSNonHydrophobe,t2=GenericMetal,o=0,_w=1,_c=8)	N
atom_type_gaussian(t1=AromaticCarbonXSNonHydrophobe,t2=Iodine,o=0,_w=1,_c=8)	N
atom_type_gaussian(t1=AromaticCarbonXSNonHydrophobe,t2=Iron,o=0,_w=1,_c=8)	N
atom_type_gaussian(t1=AromaticCarbonXSNonHydrophobe,t2=Magnesium,o=0,_w=1,_c=8)	N
atom_type_gaussian(t1=AromaticCarbonXSNonHydrophobe,t2=Manganese,o=0,_w=1,_c=8)	N
atom_type_gaussian(t1=AromaticCarbonXSNonHydrophobe,t2=Oxygen,o=0,_w=1,_c=8)	N
atom_type_gaussian(t1=AromaticCarbonXSNonHydrophobe,t2=OxygenXSDonor,o=0,_w=1,_c=8)	N
atom_type_gaussian(t1=AromaticCarbonXSNonHydrophobe,t2=SulfurAcceptor,o=0,_w=1,_c=8)	N
atom_type_gaussian(t1=AromaticCarbonXSNonHydrophobe,t2=Zinc,o=0,_w=1,_c=8)	N
atom_type_gaussian(t1=Bromine,t2=Bromine,o=0,_w=1,_c=8)	N
atom_type_gaussian(t1=Bromine,t2=Calcium,o=0,_w=1,_c=8)	N
atom_type_gaussian(t1=Bromine,t2=GenericMetal,o=0,_w=1,_c=8)	N
atom_type_gaussian(t1=Bromine,t2=Iodine,o=0,_w=1,_c=8)	N
atom_type_gaussian(t1=Bromine,t2=Iron,o=0,_w=1,_c=8)	N
atom_type_gaussian(t1=Bromine,t2=Magnesium,o=0,_w=1,_c=8)	N
atom_type_gaussian(t1=Bromine,t2=Manganese,o=0,_w=1,_c=8)	N
atom_type_gaussian(t1=Bromine,t2=Zinc,o=0,_w=1,_c=8)	N
atom_type_gaussian(t1=Calcium,t2=Calcium,o=0,_w=1,_c=8)	N
atom_type_gaussian(t1=Calcium,t2=GenericMetal,o=0,_w=1,_c=8)	N
atom_type_gaussian(t1=Calcium,t2=Iron,o=0,_w=1,_c=8)	N
atom_type_gaussian(t1=Chlorine,t2=Bromine,o=0,_w=1,_c=8)	N
atom_type_gaussian(t1=Chlorine,t2=Calcium,o=0,_w=1,_c=8)	N
atom_type_gaussian(t1=Chlorine,t2=Chlorine,o=0,_w=1,_c=8)	N
atom_type_gaussian(t1=Chlorine,t2=GenericMetal,o=0,_w=1,_c=8)	N
atom_type_gaussian(t1=Chlorine,t2=Iodine,o=0,_w=1,_c=8)	N
atom_type_gaussian(t1=Chlorine,t2=Iron,o=0,_w=1,_c=8)	N
atom_type_gaussian(t1=Chlorine,t2=Magnesium,o=0,_w=1,_c=8)	N
atom_type_gaussian(t1=Chlorine,t2=Manganese,o=0,_w=1,_c=8)	N
atom_type_gaussian(t1=Chlorine,t2=Zinc,o=0,_w=1,_c=8)	N
atom_type_gaussian(t1=Fluorine,t2=Bromine,o=0,_w=1,_c=8)	N
atom_type_gaussian(t1=Fluorine,t2=Calcium,o=0,_w=1,_c=8)	N
atom_type_gaussian(t1=Fluorine,t2=Chlorine,o=0,_w=1,_c=8)	N
atom_type_gaussian(t1=Fluorine,t2=Fluorine,o=0,_w=1,_c=8)	N
atom_type_gaussian(t1=Fluorine,t2=GenericMetal,o=0,_w=1,_c=8)	N
atom_type_gaussian(t1=Fluorine,t2=Iodine,o=0,_w=1,_c=8)	N
atom_type_gaussian(t1=Fluorine,t2=Iron,o=0,_w=1,_c=8)	N
atom_type_gaussian(t1=Fluorine,t2=Magnesium,o=0,_w=1,_c=8)	N
atom_type_gaussian(t1=Fluorine,t2=Manganese,o=0,_w=1,_c=8)	N
atom_type_gaussian(t1=Fluorine,t2=Zinc,o=0,_w=1,_c=8)	N
atom_type_gaussian(t1=GenericMetal,t2=GenericMetal,o=0,_w=1,_c=8)	N
atom_type_gaussian(t1=Iodine,t2=Calcium,o=0,_w=1,_c=8)	N
atom_type_gaussian(t1=Iodine,t2=GenericMetal,o=0,_w=1,_c=8)	N
atom_type_gaussian(t1=Iodine,t2=Iodine,o=0,_w=1,_c=8)	N
atom_type_gaussian(t1=Iodine,t2=Iron,o=0,_w=1,_c=8)	N
atom_type_gaussian(t1=Iodine,t2=Magnesium,o=0,_w=1,_c=8)	N
atom_type_gaussian(t1=Iodine,t2=Manganese,o=0,_w=1,_c=8)	N
atom_type_gaussian(t1=Iodine,t2=Zinc,o=0,_w=1,_c=8)	N
atom_type_gaussian(t1=Iron,t2=GenericMetal,o=0,_w=1,_c=8)	N
atom_type_gaussian(t1=Iron,t2=Iron,o=0,_w=1,_c=8)	N
atom_type_gaussian(t1=Magnesium,t2=Calcium,o=0,_w=1,_c=8)	N
atom_type_gaussian(t1=Magnesium,t2=GenericMetal,o=0,_w=1,_c=8)	N
atom_type_gaussian(t1=Magnesium,t2=Iron,o=0,_w=1,_c=8)	N
atom_type_gaussian(t1=Magnesium,t2=Magnesium,o=0,_w=1,_c=8)	N
atom_type_gaussian(t1=Magnesium,t2=Manganese,o=0,_w=1,_c=8)	N
atom_type_gaussian(t1=Magnesium,t2=Zinc,o=0,_w=1,_c=8)	N
atom_type_gaussian(t1=Manganese,t2=Calcium,o=0,_w=1,_c=8)	N
atom_type_gaussian(t1=Manganese,t2=GenericMetal,o=0,_w=1,_c=8)	N
atom_type_gaussian(t1=Manganese,t2=Iron,o=0,_w=1,_c=8)	N
atom_type_gaussian(t1=Manganese,t2=Manganese,o=0,_w=1,_c=8)	N
atom_type_gaussian(t1=Manganese,t2=Zinc,o=0,_w=1,_c=8)	N
atom_type_gaussian(t1=Nitrogen,t2=Bromine,o=0,_w=1,_c=8)	N
atom_type_gaussian(t1=Nitrogen,t2=Calcium,o=0,_w=1,_c=8)	N
atom_type_gaussian(t1=Nitrogen,t2=GenericMetal,o=0,_w=1,_c=8)	N
atom_type_gaussian(t1=Nitrogen,t2=Iodine,o=0,_w=1,_c=8)	N
atom_type_gaussian(t1=Nitrogen,t2=Iron,o=0,_w=1,_c=8)	N
atom_type_gaussian(t1=Nitrogen,t2=Magnesium,o=0,_w=1,_c=8)	N
atom_type_gaussian(t1=Nitrogen,t2=Manganese,o=0,_w=1,_c=8)	N
atom_type_gaussian(t1=Nitrogen,t2=Oxygen,o=0,_w=1,_c=8)	N
atom_type_gaussian(t1=Nitrogen,t2=OxygenXSDonor,o=0,_w=1,_c=8)	N
atom_type_gaussian(t1=Nitrogen,t2=SulfurAcceptor,o=0,_w=1,_c=8)	N
atom_type_gaussian(t1=NitrogenXSAcceptor,t2=Bromine,o=0,_w=1,_c=8)	N
atom_type_gaussian(t1=NitrogenXSAcceptor,t2=Calcium,o=0,_w=1,_c=8)	N
atom_type_gaussian(t1=NitrogenXSAcceptor,t2=GenericMetal,o=0,_w=1,_c=8)	N
atom_type_gaussian(t1=NitrogenXSAcceptor,t2=Iodine,o=0,_w=1,_c=8)	N
atom_type_gaussian(t1=NitrogenXSAcceptor,t2=Iron,o=0,_w=1,_c=8)	N
atom_type_gaussian(t1=NitrogenXSAcceptor,t2=Magnesium,o=0,_w=1,_c=8)	N
atom_type_gaussian(t1=NitrogenXSAcceptor,t2=Manganese,o=0,_w=1,_c=8)	N
atom_type_gaussian(t1=NitrogenXSAcceptor,t2=Oxygen,o=0,_w=1,_c=8)	N
atom_type_gaussian(t1=NitrogenXSAcceptor,t2=OxygenXSDonor,o=0,_w=1,_c=8)	N
atom_type_gaussian(t1=NitrogenXSAcceptor,t2=SulfurAcceptor,o=0,_w=1,_c=8)	N
atom_type_gaussian(t1=NitrogenXSDonor,t2=Calcium,o=0,_w=1,_c=8)	N
atom_type_gaussian(t1=NitrogenXSDonor,t2=GenericMetal,o=0,_w=1,_c=8)	N
atom_type_gaussian(t1=NitrogenXSDonor,t2=Iodine,o=0,_w=1,_c=8)	N
atom_type_gaussian(t1=NitrogenXSDonor,t2=Iron,o=0,_w=1,_c=8)	N
atom_type_gaussian(t1=NitrogenXSDonor,t2=Magnesium,o=0,_w=1,_c=8)	N
atom_type_gaussian(t1=NitrogenXSDonor,t2=Manganese,o=0,_w=1,_c=8)	N
atom_type_gaussian(t1=NitrogenXSDonor,t2=Oxygen,o=0,_w=1,_c=8)	N
atom_type_gaussian(t1=NitrogenXSDonor,t2=OxygenXSDonor,o=0,_w=1,_c=8)	N
atom_type_gaussian(t1=NitrogenXSDonor,t2=SulfurAcceptor,o=0,_w=1,_c=8)	N
atom_type_gaussian(t1=NitrogenXSDonorAcceptor,t2=Bromine,o=0,_w=1,_c=8)	N
atom_type_gaussian(t1=NitrogenXSDonorAcceptor,t2=Calcium,o=0,_w=1,_c=8)	N
atom_type_gaussian(t1=NitrogenXSDonorAcceptor,t2=Chlorine,o=0,_w=1,_c=8)	N
atom_type_gaussian(t1=NitrogenXSDonorAcceptor,t2=Fluorine,o=0,_w=1,_c=8)	N
atom_type_gaussian(t1=NitrogenXSDonorAcceptor,t2=GenericMetal,o=0,_w=1,_c=8)	N
atom_type_gaussian(t1=NitrogenXSDonorAcceptor,t2=Iodine,o=0,_w=1,_c=8)	N
atom_type_gaussian(t1=NitrogenXSDonorAcceptor,t2=Iron,o=0,_w=1,_c=8)	N
atom_type_gaussian(t1=NitrogenXSDonorAcceptor,t2=Magnesium,o=0,_w=1,_c=8)	N
atom_type_gaussian(t1=NitrogenXSDonorAcceptor,t2=Manganese,o=0,_w=1,_c=8)	N
atom_type_gaussian(t1=NitrogenXSDonorAcceptor,t2=NitrogenXSDonorAcceptor,o=0,_w=1,_c=8)	N
atom_type_gaussian(t1=NitrogenXSDonorAcceptor,t2=Oxygen,o=0,_w=1,_c=8)	N
atom_type_gaussian(t1=NitrogenXSDonorAcceptor,t2=OxygenXSDonor,o=0,_w=1,_c=8)	N
atom_type_gaussian(t1=NitrogenXSDonorAcceptor,t2=Phosphorus,o=0,_w=1,_c=8)	N
atom_type_gaussian(t1=NitrogenXSDonorAcceptor,t2=SulfurAcceptor,o=0,_w=1,_c=8)	N
atom_type_gaussian(t1=Oxygen,t2=Bromine,o=0,_w=1,_c=8)	N
atom_type_gaussian(t1=Oxygen,t2=Calcium,o=0,_w=1,_c=8)	N
atom_type_gaussian(t1=Oxygen,t2=Chlorine,o=0,_w=1,_c=8)	N
atom_type_gaussian(t1=Oxygen,t2=Fluorine,o=0,_w=1,_c=8)	N
atom_type_gaussian(t1=Oxygen,t2=GenericMetal,o=0,_w=1,_c=8)	N
atom_type_gaussian(t1=Oxygen,t2=Iodine,o=0,_w=1,_c=8)	N
atom_type_gaussian(t1=Oxygen,t2=Iron,o=0,_w=1,_c=8)	N
atom_type_gaussian(t1=Oxygen,t2=Magnesium,o=0,_w=1,_c=8)	N
atom_type_gaussian(t1=Oxygen,t2=Manganese,o=0,_w=1,_c=8)	N
atom_type_gaussian(t1=Oxygen,t2=Oxygen,o=0,_w=1,_c=8)	N
atom_type_gaussian(t1=Oxygen,t2=OxygenXSAcceptor,o=0,_w=1,_c=8)	N
atom_type_gaussian(t1=Oxygen,t2=OxygenXSDonor,o=0,_w=1,_c=8)	N
atom_type_gaussian(t1=Oxygen,t2=OxygenXSDonorAcceptor,o=0,_w=1,_c=8)	N
atom_type_gaussian(t1=Oxygen,t2=Phosphorus,o=0,_w=1,_c=8)	N
atom_type_gaussian(t1=Oxygen,t2=Sulfur,o=0,_w=1,_c=8)	N
atom_type_gaussian(t1=Oxygen,t2=SulfurAcceptor,o=0,_w=1,_c=8)	N
atom_type_gaussian(t1=Oxygen,t2=Zinc,o=0,_w=1,_c=8)	N
atom_type_gaussian(t1=OxygenXSAcceptor,t2=Calcium,o=0,_w=1,_c=8)	N
atom_type_gaussian(t1=OxygenXSAcceptor,t2=GenericMetal,o=0,_w=1,_c=8)	N
atom_type_gaussian(t1=OxygenXSAcceptor,t2=Iodine,o=0,_w=1,_c=8)	N
atom_type_gaussian(t1=OxygenXSAcceptor,t2=Iron,o=0,_w=1,_c=8)	N
atom_type_gaussian(t1=OxygenXSAcceptor,t2=SulfurAcceptor,o=0,_w=1,_c=8)	N
atom_type_gaussian(t1=OxygenXSDonor,t2=Bromine,o=0,_w=1,_c=8)	N
atom_type_gaussian(t1=OxygenXSDonor,t2=Calcium,o=0,_w=1,_c=8)	N
atom_type_gaussian(t1=OxygenXSDonor,t2=Chlorine,o=0,_w=1,_c=8)	N
atom_type_gaussian(t1=OxygenXSDonor,t2=Fluorine,o=0,_w=1,_c=8)	N
atom_type_gaussian(t1=OxygenXSDonor,t2=GenericMetal,o=0,_w=1,_c=8)	N
atom_type_gaussian(t1=OxygenXSDonor,t2=Iodine,o=0,_w=1,_c=8)	N
atom_type_gaussian(t1=OxygenXSDonor,t2=Iron,o=0,_w=1,_c=8)	N
atom_type_gaussian(t1=OxygenXSDonor,t2=Magnesium,o=0,_w=1,_c=8)	N
atom_type_gaussian(t1=OxygenXSDonor,t2=Manganese,o=0,_w=1,_c=8)	N
atom_type_gaussian(t1=OxygenXSDonor,t2=OxygenXSAcceptor,o=0,_w=1,_c=8)	N
atom_type_gaussian(t1=OxygenXSDonor,t2=OxygenXSDonor,o=0,_w=1,_c=8)	N
atom_type_gaussian(t1=OxygenXSDonor,t2=OxygenXSDonorAcceptor,o=0,_w=1,_c=8)	N
atom_type_gaussian(t1=OxygenXSDonor,t2=Phosphorus,o=0,_w=1,_c=8)	N
atom_type_gaussian(t1=OxygenXSDonor,t2=Sulfur,o=0,_w=1,_c=8)	N
atom_type_gaussian(t1=OxygenXSDonor,t2=SulfurAcceptor,o=0,_w=1,_c=8)	N
atom_type_gaussian(t1=OxygenXSDonor,t2=Zinc,o=0,_w=1,_c=8)	N
atom_type_gaussian(t1=OxygenXSDonorAcceptor,t2=Calcium,o=0,_w=1,_c=8)	N
atom_type_gaussian(t1=OxygenXSDonorAcceptor,t2=GenericMetal,o=0,_w=1,_c=8)	N
atom_type_gaussian(t1=OxygenXSDonorAcceptor,t2=Iodine,o=0,_w=1,_c=8)	N
atom_type_gaussian(t1=OxygenXSDonorAcceptor,t2=Iron,o=0,_w=1,_c=8)	N
atom_type_gaussian(t1=OxygenXSDonorAcceptor,t2=Manganese,o=0,_w=1,_c=8)	N
atom_type_gaussian(t1=OxygenXSDonorAcceptor,t2=SulfurAcceptor,o=0,_w=1,_c=8)	N
atom_type_gaussian(t1=Phosphorus,t2=Bromine,o=0,_w=1,_c=8)	N
atom_type_gaussian(t1=Phosphorus,t2=Calcium,o=0,_w=1,_c=8)	N
atom_type_gaussian(t1=Phosphorus,t2=Chlorine,o=0,_w=1,_c=8)	N
atom_type_gaussian(t1=Phosphorus,t2=Fluorine,o=0,_w=1,_c=8)	N
atom_type_gaussian(t1=Phosphorus,t2=GenericMetal,o=0,_w=1,_c=8)	N
atom_type_gaussian(t1=Phosphorus,t2=Iodine,o=0,_w=1,_c=8)	N
atom_type_gaussian(t1=Phosphorus,t2=Iron,o=0,_w=1,_c=8)	N
atom_type_gaussian(t1=Phosphorus,t2=Manganese,o=0,_w=1,_c=8)	N
atom_type_gaussian(t1=Phosphorus,t2=Phosphorus,o=0,_w=1,_c=8)	N
atom_type_gaussian(t1=Phosphorus,t2=Zinc,o=0,_w=1,_c=8)	N
atom_type_gaussian(t1=Sulfur,t2=Calcium,o=0,_w=1,_c=8)	N
atom_type_gaussian(t1=Sulfur,t2=GenericMetal,o=0,_w=1,_c=8)	N
atom_type_gaussian(t1=Sulfur,t2=Iodine,o=0,_w=1,_c=8)	N
atom_type_gaussian(t1=Sulfur,t2=Iron,o=0,_w=1,_c=8)	N
atom_type_gaussian(t1=Sulfur,t2=Magnesium,o=0,_w=1,_c=8)	N
atom_type_gaussian(t1=Sulfur,t2=Manganese,o=0,_w=1,_c=8)	N
atom_type_gaussian(t1=Sulfur,t2=SulfurAcceptor,o=0,_w=1,_c=8)	N
atom_type_gaussian(t1=SulfurAcceptor,t2=Bromine,o=0,_w=1,_c=8)	N
atom_type_gaussian(t1=SulfurAcceptor,t2=Calcium,o=0,_w=1,_c=8)	N
atom_type_gaussian(t1=SulfurAcceptor,t2=Chlorine,o=0,_w=1,_c=8)	N
atom_type_gaussian(t1=SulfurAcceptor,t2=Fluorine,o=0,_w=1,_c=8)	N
atom_type_gaussian(t1=SulfurAcceptor,t2=GenericMetal,o=0,_w=1,_c=8)	N
atom_type_gaussian(t1=SulfurAcceptor,t2=Iodine,o=0,_w=1,_c=8)	N
atom_type_gaussian(t1=SulfurAcceptor,t2=Iron,o=0,_w=1,_c=8)	N
atom_type_gaussian(t1=SulfurAcceptor,t2=Magnesium,o=0,_w=1,_c=8)	N
atom_type_gaussian(t1=SulfurAcceptor,t2=Manganese,o=0,_w=1,_c=8)	N
atom_type_gaussian(t1=SulfurAcceptor,t2=Phosphorus,o=0,_w=1,_c=8)	N
atom_type_gaussian(t1=SulfurAcceptor,t2=SulfurAcceptor,o=0,_w=1,_c=8)	N
atom_type_gaussian(t1=SulfurAcceptor,t2=Zinc,o=0,_w=1,_c=8)	N
atom_type_gaussian(t1=Zinc,t2=Calcium,o=0,_w=1,_c=8)	N
atom_type_gaussian(t1=Zinc,t2=GenericMetal,o=0,_w=1,_c=8)	N
atom_type_gaussian(t1=Zinc,t2=Iron,o=0,_w=1,_c=8)	N
atom_type_gaussian(t1=Zinc,t2=Zinc,o=0,_w=1,_c=8)	N
num_heavy_atoms_div	N
num_tors_div	N
